# DNA cytosine methylation modulates UV resistance and nucleotide excision repair gene expression in *Escherichia coli*

**DOI:** 10.64898/2026.06.22.733644

**Authors:** Shunsuke Ichikawa, Mika Okazaki

## Abstract

Bacterial survival after ultraviolet (UV) exposure is shaped not only by the extent of DNA damage but also by the physiological state-dependent capacity for DNA repair. Here, we examined the mechanisms underlying growth phase-dependent UV resistance in *Escherichia coli* K-12 exposed to 262 nm UV irradiation. Stationary-phase cells required higher UV fluence for log inactivation than exponential-phase cells, whereas the levels of UV-induced DNA damage, assessed by cyclobutane pyrimidine dimer staining and real-time PCR, did not differ markedly between the two growth phases. Deletion of nucleotide excision repair (NER) genes, including *uvrA*, *uvrB*, *uvrC*, and *uvrD*, markedly reduced survival after UV irradiation, indicating that NER is essential for the high UV resistance of stationary-phase cells. Quantitative real-time reverse transcription PCR showed stronger UV-induced expression of several DNA repair and UV resistance genes, including *uvrA*, *uvrB*, *cho*, *umuC*, and *umuD*, in stationary-phase cells than in exponential-phase cells.

Furthermore, deletion of the DNA cytosine methyltransferase gene *dcm* increased UV resistance and enhanced the expression of *uvrB*, *cho*, *umuC*, *umuD*, and *sulA* in stationary-phase cells. These findings suggest that DNA cytosine methylation modulates UV resistance in *E. coli*, at least in part by influencing NER- and SOS-associated gene expression.
