## Supplementary material for "DNA cytosine methylation modulates UV resistance and nucleotide excision repair gene expression in *Escherichia coli*": Table 1

### Sheet: Sheet1
Table 1: The required 262 nm UV fluence for log inactivation of E. coli
	Exponential phase cells	Stationary phase cells
1 log inactivation	2.5 mJ/cm2	6.2 mJ/cm2
2 log inactivation	4.9 mJ/cm2	7.4 mJ/cm2
3 log inactivation	6.8 mJ/cm2	8.7 mJ/cm2
4 log inactivation	8.4 mJ/cm2	9.8 mJ/cm2
