## Supplementary material for "DNA cytosine methylation modulates UV resistance and nucleotide excision repair gene expression in *Escherichia coli*": Table S1

### Sheet: Sheet1
Table S1: Primers used in this study
primer name	sequence (5' -> 3')	gene amplified	purpose
16SrRNA F	TTCGATGCAACGCGAAGAAC	16S rRNA	DNA damage analysis by qPCR
16SrRNA R	TTTCACAACACGAGCTGACG
uvrA F	ATAAAGTGGTGTTGTACGGTTCTG	uvrA	Gene expression analysis by RT-qPCR
uvrA R	CACGGACGATTACTGATAAACTTG
uvrB F	GTTTCCACTATTCCACGTTTTACC	uvrB	Gene expression analysis by RT-qPCR
uvrB R	GTAGTTTTCAATCCCCGAACAGTA
uvrC F	AAATTGCCGGAAGTGAAGCG	uvrC	Gene expression analysis by RT-qPCR
uvrC R	AGCATCAAACACCACACAGG
cho F	GTGGTACGGCGTTTAACTTCTC	cho	Gene expression analysis by RT-qPCR
cho R	GTTAACGCTTTTGCCGATATAGAG
phr F	CGCAATTACGCCAGTTTTGC	phr	Gene expression analysis by RT-qPCR
phr R	AACAAGCGATGCAAGCACTG
umuC F	ACGCAGACATGAGC	umuC	Gene expression analysis by RT-qPCR
umuC R	TACGCACACCTGTCAGA
umuD F	GATCCAGCATCCCAGC	umuD	Gene expression analysis by RT-qPCR
umuD R	CCGTAAACTCGCCGTC
sulA F	CAACTTCTACTGTTGCCATTGTTAC	sulA	Gene expression analysis by RT-qPCR
sulA R	AGAGCTGGCTAATCTGCATTACTT
recA F	TACAGCTACAAAGGTGAGAAGATCG	recA	Gene expression analysis by RT-qPCR
recA R	TTCGCTATCATCTACAGAGAAATCC
lexA F	GCATATTGAAGGTCATTATCAGGTC	lexA	Gene expression analysis by RT-qPCR
lexA R	ACCGTTACGTACATCCTGAGTTTT
recN F	GTACAGCTGTTCCTCTGTCACAAC	recN	Gene expression analysis by RT-qPCR
recN R	GTCATTTCCTGCAGTAGAGAGGTT
yebG F	CGAAGAGAAAATGTCGTTTACCAG	yebG	Gene expression analysis by RT-qPCR
yebG R	CTCAGCACATCTTTTTGTTCTGC
dinI F	AGTATGCGTTTCCTGATAATGAAGG	dinI	Gene expression analysis by RT-qPCR
dinI R	TATTCGCTGACAAACCAGTCAT
ruvA F	CCTGTTTTTATGAACTCCCTGAAG	ruvA	Gene expression analysis by RT-qPCR
ruvA R	CTCAACGGCATTAACGAACTG
ruvB F	GTTCGTTCACAGATGGAGATTTTC	ruvB	Gene expression analysis by RT-qPCR
ruvB R	GATCTCATCAATAAACAGCACGTC
gapA F	TATGACTGGTCCGTCTAAAGACAA	gapA	Gene expression analysis by RT-qPCR
gapA R	GGTTTTCTGAGTAGCGGTAGTAGC
